# Consequences of PCA graphs, SNP codings, and PCA variants for elucidating population structure

**DOI:** 10.1101/393611

**Authors:** Hugh G. Gauch, Sheng Qian, Hans-Peter Piepho, Linda Zhou, Rui Chen

## Abstract

SNP datasets are high-dimensional, often with thousands to millions of SNPs and hundreds to thousands of samples or individuals. Accordingly, PCA graphs are frequently used to provide a low-dimensional visualization in order to display and discover patterns in SNP data from humans, animals, plants, and microbes—especially to elucidate population structure. Given the popularity of PCA, one might expect that PCA is understood well and applied effectively. However, our literature survey of 125 representative articles that apply PCA to SNP data shows that three choices have usually been made poorly: PCA graph, SNP coding, and PCA variant. Our main three recommendations are simple and easily implemented: Use PCA biplots, SNP coding 1 for the rare allele and 0 for the common allele, and double-centered PCA (or AMMI1 if main effects are of interest). The ultimate benefit from informed and optimal choices of PCA graph, SNP coding, and PCA variant, is expected to be discovery of more biology, and thereby acceleration of medical, agricultural, and other vital applications.
