## Supplementary material for "Consequences of PCA graphs, SNP codings, and PCA variants for elucidating population structure": S1 Literature Survey

### Sheet: Sheet 1
PubMed PMID	Journal	Data	Software	PCA Variant	Graph	PC1/PC2 Ratio
16862161	Nat Genet	human	EIGENSTRAT	x	Item	2.89
17194218	PLoS Genet	human, simulated	LAPACK	?	Item	1.24
17892327	PLoS Genet	human	x	x	Item	1.46
18208329	PLoS Genet	human	EIGENSTRAT	x	Item	1.7
18443580	Nat Genet	human	x	x	Item	2.15
18758442	Nature	human	smartpca	x	Item	no scale
18760391	Am J Hum Genet	human	smartpca	x	Item	0.95
18817904	Am J Hum Genet	human	EIGENSOFT	x	Item	1.48
19057645	PLoS ONE	human	EIGENSTRAT	x	Item	1.71
19521100	Hum Hered	human	EIGENSOFT	several	Item	1.63
19666600	Proc Natl Acad Sci U S A	dog	EIGENSOFT	x	Item	2.08
19834557	PLoS Genet	simulated	R eigen	?	Item	1.05
19847193	Genes Immun	human	EIGENSTRAT	x	Item	2.84
19944401	Am J Hum Genet	human	EIGENSOFT	x	Item	1.53
20084295	PLoS ONE	grape	prcomp	x	Item	1.61
20927341	PLoS ONE	cattle	ade4	x	Item	no scale
20966254	Science	mosquitoe	x	x	Item	2.5
21876680	PLoS Genet	human	x	x	Item	1
22511882	PLoS Genet	human	smartpca	x	Item	1.12
22623710	Cancer Epidemiol Biomarkers Prev	dog	EIGENSTRAT	x	Item	1.67
22734698	BMC Genet	human	x	x	Item	1.34
22927824	PLoS Genet	human	R eigen	other	Item	no scale
23029069	PLoS ONE	tomato	x	x	Item	0.61
23118951	PLoS ONE	tomato	smartpca	x	Item	1.63
23457633	PLoS ONE	human	prcomp	x	Item	1.14
23497049	BMC Plant Biol	grape	x	x	Item	0.96
23563971	Genome Biol Evol	porpoise	x	x	Item	1.35
23593015	PLoS Genet	human	x	x	Item	0.73
23847652	Front Genet	human	EIGENSOFT	x	Item	1.64
23885805	BMC Genomics	human	x	x	Item	44.4
24244192	PLoS Genet	human	EIGENSOFT	x	Item	1
24376738	PLoS ONE	rice	prcomp	x	Item	1
24667789	Eur J Hum Genet	human	popstr	x	Item	2.22
24718290	PLoS ONE	human	flashpca, smartpca	other	Item	1.09
24737135	Theor Appl Genet	cassava	x	x	Item	no scale
24763138	Sci Rep	human	x	x	Item	1.19
24885044	BMC Genomics	wheat	prcomp	x	Item	1.13
25010663	PLoS Genet	Arabidopsis	adegenet	x	Item	1.11
25047601	PLoS ONE	oat	EIGENSOFT	x	Item	1.24
25071404	Genet Mol Biol	sheep	x	x	Item	3
25232036	Proc Natl Acad Sci U S A	human	x	x	Item	1
25360619	PLoS ONE	wheat	TASSEL	correlation	Item	0.95
25415970	Mol Biol Evol	human	EIGENSTRAT	x	Item	2.94
25503786	PLoS Genet	Arabidopsis	x	x	Item	0.96
25973611	PLoS ONE	citrus	XLSTAT	x	Item	no scale
25977769	Sci Data	rat	x	x	Item	no scale
26092716	Genetics	human	smartpca	x	Item	2.32
26198775	Immunogenetics	human	SNPRelate	x	Item	0.71
26268218	BMC Genomics	soybean	GAPIT	x	Item	1.15
26436917	PLoS ONE	pig	GCTA	x	Item	1
26467989	BMC Plant Biol	wheat	GAPIT	?	Item	1
26626493	Rice	rice	TASSEL	x	Item	0.67
26636962	PLoS Genet	human	EIGENSOFT	x	Item	2.42
26645290	Int J Legal Med	human	EIGENSOFT	x	Item	1.74
26654432	BMC Genomics	pearl millet	TASSEL	x	Item	2.32
26656261	Sci Rep	coral	EIGENSOFT	x	Item	1.05
26715629	Mol Biol Evol	human, simulated	pcadapt	x	Item	1.05
26728717	Genome Res	human	x	x	Item	0.73
26748518	Am J Hum Genet	human	SNPRelate	x	Item	1
26759184	Sci Rep	human	EIGENSOFT	x	Item	1.7
26842267	Nat Commun	rice	R svd	correlation	Item	2.14
26856884	Sci Rep	soybean	x	x	Item	0.84
26914801	Int J Legal Med	human	x	x	Item	1.193
26924531	Am J Hum Genet	human, simulated	FastPCA	x	Item	1.96
26961892	BMC Bioinformatics	human	FastPop	SNP-Centered	Item	1.18
27088722	Nat Biotechnol	cassava	x	x	Item	0.73
27121008	Theor Appl Genet	maize	x	x	Item	2.29
27171175	PLoS ONE	goat	x	x	Item	1.86
27189009	Rice	rice	TASSEL	x	Item	1.2
27274003	Mol Biol Evol	human	EIGENSOFT	x	Item	1
27357509	BMC Genomics	grape	EIGENSOFT	x	Item	1.98
27379109	Front Plant Sci	pearl millet	smartpca	x	Item	1.76
27385107	PLoS Genet	yeast	fineSTRUCTURE	x	Item	1.14
27505172	PLoS ONE	simulated	x	x	Item	1.27
27509049	PLoS ONE	cowpea	TASSEL	x	Item	1.14
27552325	Phytopathology	barley	x	x	Item	0.95
27601374	Mol Ecol Resour	simulated	pcadapt	covariance	Item	1
27623541	Sci Rep	pepper	EIGENSOFT	x	Item	1.29
27631375	PLoS Genet	mosquitoe	GCTA	x	Item	2.08
27702901	Proc Natl Acad Sci U S A	barley	adegenet	x	Item	0.39
27766601	Rice	rice	prcomp	x	Item	1
27773431	Am J Hum Genet	human	EIGENSOFT	x	Item	1.48
27857720	Front Plant Sci	pepper	EIGENSTART	x	Item	30.8
27898836	Plant Genome	oat	TASSEL	SNP-Centered	Item	no scale
28111166	Hum Immunol	human	SNPRelate	x	Item	1.9
28145430	Eur J Hum Genet	human	EIGENSOFT	x	Item	1.24
28164156	Sci Adv	human	EIGENSOFT	x	Item	no scale PC1
28193289	Parasit Vectors	mosquitoe	adegenet	x	Item	1.71
28273506	Forensic Sci Int Genet	human	x	x	Item	1.08
28348571	Front Plant Sci	Brassica	TASSEL	x	Item	1.18
28373541	Proc Natl Acad Sci U S A	human	GCTA	x	Item	0.46
28376731	BMC Bioinformatics	human, bear	EIGENSOFT	x	Item	1.12
28416819	Nat Genet	cassava	TASSEL	x	Item	0.89
28421095	Front Plant Sci	perennial crops	x	x	Item	1.32
28458682	Front Genet	maize	SNPRelate	x	Item	1.14
28496210	Sci Rep	fungus	x	x	Item	1.09
28503311	Hortic Res	pea	TASSEL	x	Item	0.93
28537264	Nat Commun	spinach	EIGENSOFT	x	Item	1.44
28559904	Front Plant Sci	wheat	x	x	Item	1.23
28678847	PLoS ONE	human	x	x	Item	1.33
28703467	Plant Biotechnol J	Brassica	TASSEL	x	Item	1.06
28729877	Front Plant Sci	sesame	EIGENSOFT	x	Item	1.38
28754989	Sci Rep	lobster	PAST	x	Item	1.26
28791127	Hortic Res	grape	EIGENSOFT	x	Item	1.55
28796789	PLoS Negl Trop Dis	mosquitoe	adegenet	x	Item	1.94
28811498	Nat Commun	apple	x	x	Item	1.24
28832569	Eur J Hum Genet	human	PLINK	x	Item	1.12
28835210	BMC Genomics	cotton	x	x	Item	0.9
28835916	Sci Adv	salmon	x	covariance	Item	1.55
28852011	Sci Rep	melon	TASSEL	x	Item	0.51
29040920	Forensic Sci Int Genet	human	x	x	Item	1
29096025	Genome Biol Evol	whitefly	TASSEL	x	Item	0.76
29121111	PLoS ONE	wheat	x	x	Item	0.74
29250088	Front Plant Sci	soybean	TASSEL	x	Item	1.54
29279400	Proc Natl Acad Sci U S A	poplar	EIGENSOFT	x	Item	1.56
29312441	Front Genet	sheep	SNP and Variation Suite	x	Item	1.64
29367617	Sci Rep	cassava	x	x	Item	2.64
29370172	PLoS Genet	human	R fineSTRUCTURE	x	Item	no scale
29370301	PLoS ONE	hare	SNPRelate	x	Item	1
29420661	PLoS ONE	cauliflower	adegenet	x	Item	0.75
29422910	Front Plant Sci	amaranth	x	x	Item	1.08
29466337	Nature	human	x	x	Item	1.37
29489753	Nature	microbiome	x	x	Item	2.26
29593752	Front Plant Sci	wheat	GAPIT2	correlation	Item	1.27
29636655	Hereditas	human	EIGENSOFT	x	Item	1
